# Contrasting effects of glutamate and branched-chain amino acid metabolism on acid tolerance in a *Castellaniella* isolate from acidic groundwater

**DOI:** 10.1101/2025.09.26.678905

**Authors:** Jennifer L. Goff, Konnor L. Durrence, Michael P. Thorgersen, Valentine V. Trotter, Yan Chen, Suzanne M. Kosina, Audrey L.W. Wang, Farris L. Poole, Trent R. Northen, Christopher J. Petzold, Adam M. Deutschbauer, Michael W. W. Adams

## Abstract

Groundwater acidification co-occurring with nitrate pollution is a common, global environmental health hazard. Denitrifying bacteria have been leveraged for the *in-situ* removal of nitrate in groundwater. However, co-existing stressors—like low pH—reduce the efficacy of biological removal processes. *Castellaniella* sp. str. MT123 is a complete denitrifier that was isolated from acidic, nitrate-contaminated groundwater. The strain grows robustly by nitrate respiration at pH < 6.0 completely reducing nitrate to dinitrogen gas. Genomic analyses of MT123 revealed few previously characterized acid tolerance genes. Thus, we utilized a combination of proteomics, metabolomics, and competitive mutant fitness to characterize the genetic mechanisms of MT123 acclimation to growth under mildly acidic conditions. We found that glutamate accumulation is critical in the acid acclimation of MT123, likely through consumption of intracellular protons via glutamate decarboxylation to GABA. This is despite the fact that MT123 lacks the canonical glutamate decarboxylase-glutamate/GABA antiporter system implicated in acid tolerance in other bacteria. Additionally, branched chain amino acid (BCAA) accumulation was detrimental to cell growth at lower pHs, possibly through indirect mechanisms impacting the cellular glutamate pool. Genetic analysis previously linked MT123 to a population of *Castellaniella* that bloomed—concurrent to nitrate removal—during a biostimulation effort to reduce groundwater nitrate concentrations at MT123’s location of origin. Thus, our analyses provide novel insight into mechanisms of acclimation to acidic conditions in a strain with significant potential for nitrate bioremediation.

**IMPORTANCE:** Nitrate pollution in groundwater is a serious threat to both environmental and human health. This nitrate pollution can come from a variety of sources including fertilizers, sewage, and industrial discharge. Certain bacteria, known as “denitrifiers”, can convert this nitrate into harmless nitrogen gas, a process known as “denitrification”. Denitrifiers can be used to clean up nitrate-contaminated groundwater. However, their ability to do this can be disrupted by changing environmental conditions. For example, groundwater that is polluted with nitrate is often acidic. Acidic conditions make it challenging for denitrifiers to survive, which results in less conversion of nitrate to nitrogen gas. In this study, we investigated how one denitrifying bacterium—originating from acidic, nitrate-contaminated groundwater—can cope with acidic conditions
