## Supplementary material for "Contrasting effects of glutamate and branched-chain amino acid metabolism on acid tolerance in a *Castellaniella* isolate from acidic groundwater": Table S9

### Sheet: Sheet1
Table S9. Differentially abundant metabolites at pH 5.5 relative to pH 7.5 under aerobic and denitrifying conditions
Annotated feature	Adjusted p-value : 5.5 vs. 7.5 aerobic	Log2FC pH 5.5 vs. 7.5 aerobic	Adjusted p-value : 5.5 vs. 7.5 denitirfying	Log2FC pH 5.5 vs. 7.5 denitrifying
glutamine	0.0105683	-1.96567	0.0474448	0.371143
hypoxanthine	0.00402966	-1.83207	0.00503242	1.42685
glutamic acid	0.0296185	-1.31723	0.00471932	-1.60618
alpha-ketoglutaric acid	0.0186102	-0.795386	0.00471932	-2.56133
alanine	0.0186102	-0.666777	0.00831094	-2.59631
guanine	0.0186102	-0.33345	0.603581	n.s.
glycine	0.0463564	0.434322	0.260334	n.s.
arginine	0.00652871	0.502827	0.00652871	0.559792
tryptophan	0.0474448	0.829537	0.0388307	0.506802
isoleucine	0.00471932	0.834939	0.529659	n.s.
leucine	0.00573538	0.847086	0.498228	n.s.
methionine	0.0186102	0.909738	0.00520588	0.983892
cytosine	0.000124528	0.953019	0.000124528	1.49461
GABA	0.0496646	0.992595	0.00678844	1.36893
valine	0.00652871	1.5627	0.00428184	0.806517
glutathione	0.399246	n.s.	0.0186102	-1.56123
Citrulline	0.529659	n.s.	0.0112578	-1.46199
proline	0.498228	n.s.	0.00652871	0.636046
histidine	0.235794	n.s.	0.00471932	0.719549
phenylalanine	0.854329	n.s.	5.49117e-05	1.13776
uracil	0.050545	n.s.	0.00212328	1.99481
adenine	0.140141	n.s.	0.050545	n.s.
serine	0.598906	n.s.	0.125063	n.s.
inosine	0.221202	n.s.	0.257034	n.s.
asparagine	0.603581	n.s.	0.311797	n.s.
fumaric acid	0.575684	n.s.	0.329439	n.s.
lysine	0.329439	n.s.	0.516702	n.s.
thymine	0.235794	n.s.	0.529659	n.s.
tyrosine	0.715102	n.s.	0.603581	n.s.
ornithine	0.691878	n.s.	0.662067	n.s.
threonine	0.0756709	n.s.	0.764993	n.s.
aspartic acid	0.718484	n.s.	0.896775	n.s.
