## Supplementary material for "Contrasting effects of glutamate and branched-chain amino acid metabolism on acid tolerance in a *Castellaniella* isolate from acidic groundwater": Tables S5 to S8

### Sheet: Table S5-Aerobic sig UP
Table S5 - Proteins significantly (adjusted p-value < 0.05) increased in abundance under aerobic growth conditions
Protein.Names	Protein.Description	log2_Fold_change_A/B
GFF1786	Nitrogen regulatory protein P-II 2	7.44116
GFF2214	Succinyl-CoA:coenzyme A transferase	6.63702
GFF638	NAD(P)H-quinone oxidoreductase subunit 3	6.13713
GFF3058	Putative membrane protein insertion efficiency factor	5.75777
GFF1304	Modulator of FtsH protease HflC	5.72768
GFF2656	hypothetical protein	5.49597
GFF105	Cytochrome b561	4.92725
GFF664	Glutarate-semialdehyde dehydrogenase DavD	4.86249
GFF657	Hydroxymethylglutaryl-CoA lyase YngG	4.77339
GFF1841	Methyl-accepting chemotaxis protein I	4.71173
GFF763	2-nonaprenyl-3-methyl-6-methoxy-1,4-benzoquinol hydroxylase	4.64537
GFF2561	Copper-containing nitrite reductase	4.49548
GFF2283	2-octaprenylphenol hydroxylase	4.36144
GFF660	Lipopolysaccharide export system ATP-binding protein LptB	4.23583
GFF1305	Modulator of FtsH protease HflK	4.22782
GFF658	Succinyl-CoA--L-malate CoA-transferase beta subunit	4.09027
GFF663	Alcohol dehydrogenase [acceptor]	3.98485
GFF527	Leucine-, isoleucine-, valine-, threonine-, and alanine-binding protein	3.91068
GFF659	High-affinity branched-chain amino acid transport ATP-binding protein LivF	3.85541
GFF609	KHG/KDPG aldolase	3.71542
GFF199	Biopolymer transport protein ExbB	3.62743
GFF2392	D-amino acid dehydrogenase	3.56516
GFF1902	hypothetical protein	3.52257
GFF2383	Carbon starvation protein A	3.45009
GFF477	2-octaprenyl-6-methoxyphenol hydroxylase	3.44288
GFF1785	hypothetical protein	3.33289
GFF2936	Glutamate synthase [NADPH] small chain	3.32118
GFF2937	Ferredoxin-dependent glutamate synthase 1	3.05157
GFF85	Outer membrane protein OprM	2.79087
GFF662	Leu/Ile/Val-binding protein	2.5357
GFF937	hypothetical protein	2.38502
GFF2279	Methyl-accepting chemotaxis protein III	2.32334
GFF1985	Nitrogen regulation protein NR(I)	2.32144
GFF1557	Cell division protein ZapE	2.27445
GFF1601	hypothetical protein	2.24056
GFF2736	ATP-dependent RNA helicase RhlE	2.04454
GFF949	Vitamin B12 transporter BtuB	1.90686
GFF935	Ubiquinone/menaquinone biosynthesis C-methyltransferase UbiE	1.90652
GFF1987	3-hydroxylaminophenol mutase	1.87236
GFF1522	Glutamate/aspartate import solute-binding protein	1.86287
GFF2734	Peptide chain release factor 3	1.72549
GFF1301	Putative mycofactocin system creatinine amidohydrolase family protein MftE	1.70075
GFF2777	Inner membrane transport protein YajR	1.68709
GFF1881	Coenzyme A biosynthesis bifunctional protein CoaBC	1.67274
GFF2564	Dimethyl sulfoxide/trimethylamine N-oxide reductase	1.65936
GFF1628	Sulfate/thiosulfate import ATP-binding protein CysA	1.53616
GFF86	Multidrug export protein EmrA	1.50479
GFF1258	Sulfite reductase [NADPH] flavoprotein alpha-component	1.45047
GFF565	Large ribosomal RNA subunit accumulation protein YceD	1.41601
GFF2024	hypothetical protein	1.40579
GFF225	Selenide, water dikinase	1.3625
GFF1622	Sulfide dehydrogenase [flavocytochrome c] flavoprotein chain	1.28203
GFF1669	Pyruvate dehydrogenase E1 component	1.2814
GFF715	Methyl-accepting chemotaxis protein III	1.25344
GFF1626	Sulfate transport system permease protein CysT	1.21689
GFF1668	Dihydrolipoyllysine-residue acetyltransferase component of pyruvate dehydrogenase complex	1.18949
GFF1667	Dihydrolipoyl dehydrogenase	1.17263
GFF1339	Shikimate kinase	1.17009
GFF922	putative FAD-linked oxidoreductase	1.14879
GFF1870	Cyclohex-1-ene-1-carbonyl-CoA dehydrogenase	1.13804
GFF1595	hypothetical protein	1.13195
GFF2415	Homoserine O-acetyltransferase	1.12854
GFF768	Cbb3-type cytochrome c oxidase subunit CcoN1	1.11966
GFF1539	Aconitate hydratase B	1.08708
GFF74	Aspartate 1-decarboxylase 2	1.08243
GFF1411	NAD(P)H-dependent FMN reductase	1.06464
GFF1408	Lipoyl synthase	1.05803
GFF2282	putative thiol:disulfide interchange protein DsbC	1.03649
GFF2204	Outer membrane protein P6	1.01335
GFF767	hypothetical protein	1.00834

### Sheet: Table S6-Aerobic sig DOWN
Table S6 - Proteins significantly (adjusted p-value < 0.05) decreased in abundance under aerobic growth conditions
Protein.Names	Protein.Description	log2_Fold_change_A/B
GFF2457	Putative amino-acid ABC transporter-binding protein YhdW	-11.9962
GFF875	hypothetical protein	-11.8831
GFF947	hypothetical protein	-11.4495
GFF1273	CRISPR-associated protein Csy1	-11.0797
GFF1511	Solute-binding protein	-11.074
GFF2111	hypothetical protein	-11.0532
GFF1489	Leucine-, isoleucine-, valine-, threonine-, and alanine-binding protein	-10.8081
GFF946	hypothetical protein	-10.7454
GFF2648	L-cystine-binding protein FliY	-10.5971
GFF1401	Leu/Ile/Val-binding protein	-10.2252
GFF450	L-cystine-binding protein FliY	-10.1523
GFF1363	Spermidine/putrescine-binding periplasmic protein	-10.1489
GFF824	Leu/Ile/Val-binding protein	-10.1431
GFF584	hypothetical protein	-10.0711
GFF868	Methionine import ATP-binding protein MetN 2	-10.0695
GFF1331	Leu/Ile/Val-binding protein	-9.74318
GFF437	L-cystine-binding protein TcyA	-9.70938
GFF460	hypothetical protein	-9.65468
GFF1355	hypothetical protein	-9.53317
GFF2683	4-formylbenzenesulfonate dehydrogenase TsaC1/TsaC2	-9.50502
GFF983	hypothetical protein	-9.49478
GFF2729	Glutamate-1-semialdehyde 2,1-aminomutase	-9.39923
GFF396	Leucine-, isoleucine-, valine-, threonine-, and alanine-binding protein	-9.37741
GFF2011	Leu/Ile/Val-binding protein	-9.3535
GFF1827	2-oxoisovalerate dehydrogenase subunit alpha	-9.32672
GFF2136	Leu/Ile/Val-binding protein	-9.32396
GFF2565	Homogentisate 1,2-dioxygenase	-9.30938
GFF1451	Solute-binding protein	-9.21013
GFF2056	hypothetical protein	-9.13853
GFF2570	2,3-diketo-L-gulonate-binding periplasmic protein YiaO	-9.11463
GFF344	Cytochrome c-554(548)	-9.06368
GFF1843	C4-dicarboxylate TRAP transporter small permease protein DctQ	-9.03695
GFF1449	hypothetical protein	-8.92569
GFF997	Glucarate dehydratase	-8.84843
GFF1518	Acetophenone carboxylase gamma subunit	-8.76784
GFF1260	putative MFS-type transporter YhjX	-8.67771
GFF867	High-affinity branched-chain amino acid transport system permease protein LivH	-8.67127
GFF1049	Solute-binding protein	-8.54833
GFF2746	hypothetical protein	-8.53315
GFF364	Leucine-, isoleucine-, valine-, threonine-, and alanine-binding protein	-8.4909
GFF1590	Laccase domain protein YfiH	-8.47189
GFF1276	CRISPR-associated endonuclease Cas6f/Csy4	-8.42687
GFF2726	hypothetical protein	-8.35592
GFF995	sn-glycerol-3-phosphate import ATP-binding protein UgpC	-8.29559
GFF2114	Solute-binding protein	-8.29214
GFF177	hypothetical protein	-8.26671
GFF2852	High-affinity branched-chain amino acid transport ATP-binding protein LivF	-8.21724
GFF201	hypothetical protein	-8.14885
GFF1765	hypothetical protein	-8.12101
GFF2008	Lipopolysaccharide export system ATP-binding protein LptB	-8.11069
GFF2747	hypothetical protein	-8.03274
GFF2731	3-hydroxyisobutyrate dehydrogenase	-8.02982
GFF143	4-hydroxy-tetrahydrodipicolinate synthase	-7.92893
GFF208	hypothetical protein	-7.74283
GFF828	Lipopolysaccharide export system ATP-binding protein LptB	-7.70855
GFF284	Leucine-, isoleucine-, valine-, threonine-, and alanine-binding protein	-7.57194
GFF2688	Solute-binding protein	-7.57135
GFF2798	Uric acid transporter UacT	-7.50764
GFF2226	Spermidine/putrescine import ATP-binding protein PotA	-7.47434
GFF1817	Sulfate transport system permease protein CysW	-7.46696
GFF2487	Cytochrome c oxidase subunit 3	-7.4639
GFF1200	DNA replication and repair protein RecF	-7.40988
GFF1232	hypothetical protein	-7.39853
GFF320	hypothetical protein	-7.26013
GFF2575	Leucine-, isoleucine-, valine-, threonine-, and alanine-binding protein	-7.25411
GFF866	Leucine-, isoleucine-, valine-, threonine-, and alanine-binding protein	-7.21347
GFF2510	Cytochrome c-555	-7.19226
GFF1508	Ktr system potassium uptake protein A	-7.18158
GFF919	Cytochrome bd-I ubiquinol oxidase subunit 2	-7.03288
GFF6	hypothetical protein	-6.96398
GFF1024	Putative esterase	-6.95277
GFF1563	4-aminobutyrate aminotransferase PuuE	-6.86956
GFF1353	Putative short-chain type dehydrogenase/reductase	-6.77583
GFF2671	Carbon monoxide dehydrogenase small chain	-6.69812
GFF2484	hypothetical protein	-6.49619
GFF917	ATP-binding/permease protein CydD	-6.283
GFF747	2-hydroxymuconic semialdehyde dehydrogenase	-6.26561
GFF665	HTH-type transcriptional regulator CysL	-6.24753
GFF2848	Leucine-, isoleucine-, valine-, threonine-, and alanine-binding protein	-6.15782
GFF1606	Mercuric reductase	-6.14644
GFF2944	D-alanyl-D-alanine dipeptidase	-6.10907
GFF521	Protein YceI	-6.0612
GFF586	Leucine-, isoleucine-, valine-, threonine-, and alanine-binding protein	-6.05884
GFF150	Anaerobic ribonucleoside-triphosphate reductase	-5.97652
GFF370	Leucine-, isoleucine-, valine-, threonine-, and alanine-binding protein	-5.84016
GFF2007	High-affinity branched-chain amino acid transport ATP-binding protein LivF	-5.78801
GFF2620	putative cadmium-transporting ATPase	-5.65793
GFF2721	Hydrogen peroxide-inducible genes activator	-5.64806
GFF416	hypothetical protein	-5.62715
GFF2218	Aerotaxis receptor	-5.43595
GFF1468	Nucleoid occlusion factor SlmA	-5.37101
GFF1072	Respiratory nitrate reductase 2 gamma chain	-5.19904
GFF1231	putative NTE family protein	-5.14644
GFF2846	Citrate synthase 2	-5.04372
GFF1275	CRISPR-associated protein Csy3	-4.94242
GFF115	5-hydroxyisourate hydrolase	-4.85799
GFF539	hypothetical protein	-4.83974
GFF1513	hypothetical protein	-4.79625
GFF1970	Leucine-, isoleucine-, valine-, threonine-, and alanine-binding protein	-4.75616
GFF2059	Copper-transporting P-type ATPase	-4.67152
GFF1637	Acyl-CoA dehydrogenase	-4.61431
GFF2645	Glutamine transport ATP-binding protein GlnQ	-4.56051
GFF1635	3-hydroxyisobutyrate dehydrogenase	-4.52831
GFF1948	Leucine-, isoleucine-, valine-, threonine-, and alanine-binding protein	-4.51564
GFF2021	Type IV secretion system protein virB4	-4.44883
GFF1028	3-oxoacyl-[acyl-carrier-protein] synthase 2	-4.39709
GFF1015	L-tyrosine C(3)-methyltransferase	-4.29844
GFF2619	Copper chaperone CopZ	-4.29844
GFF541	Ferrochelatase	-4.29844
GFF2055	PE-PGRS family protein PE PGRS18	-4.28179
GFF1346	Acetyl-coenzyme A synthetase	-4.28076
GFF41	Methyl-accepting chemotaxis protein II	-4.16988
GFF582	hypothetical protein	-4.16516
GFF580	Daunorubicin/doxorubicin resistance ATP-binding protein DrrA	-4.07273
GFF581	High-affinity branched-chain amino acid transport ATP-binding protein LivF	-4.043
GFF1230	Alkylmercury lyase	-3.97652
GFF1241	HTH-type transcriptional regulator GltC	-3.97652
GFF1391	Glycine betaine/proline betaine transport system ATP-binding protein ProV	-3.97652
GFF176	hypothetical protein	-3.97652
GFF2035	hypothetical protein	-3.97652
GFF2637	Nitrate transporter	-3.97652
GFF540	Protoporphyrinogen oxidase	-3.97652
GFF921	hypothetical protein	-3.93164
GFF943	hypothetical protein	-3.74418
GFF2125	Leu/Ile/Val-binding protein	-3.74052
GFF2267	NAD(P) transhydrogenase subunit beta	-3.73794
GFF847	hypothetical protein	-3.70811
GFF1842	C4-dicarboxylate-binding periplasmic protein DctP	-3.69628
GFF1949	3-hydroxybenzoate 4-monooxygenase	-3.68942
GFF1816	hypothetical protein	-3.65384
GFF185	Anaerobic regulatory protein	-3.57127
GFF1581	Inner membrane transport permease YhhJ	-3.56148
GFF1699	Mercuric resistance operon regulatory protein	-3.56148
GFF2562	Cytochrome c-555	-3.56148
GFF2841	Inosose isomerase	-3.56148
GFF1818	Sulfate/thiosulfate import ATP-binding protein CysA	-3.52118
GFF2060	hypothetical protein	-3.5023
GFF2843	4-sulfomuconolactone hydrolase	-3.48457
GFF2491	Cytochrome c oxidase subunit 2	-3.46601
GFF1112	hypothetical protein	-3.29917
GFF614	L-cystine-binding protein FliY	-3.24282
GFF1819	Acyl-coenzyme A dehydrogenase	-3.05611
GFF2339	Riboflavin biosynthesis protein RibD	-3.04391
GFF1045	Methane monooxygenase component C	-3.02958
GFF2131	hypothetical protein	-3.01739
GFF790	Glutamine transport ATP-binding protein GlnQ	-2.98796
GFF936	hypothetical protein	-2.97722
GFF1016	hypothetical protein	-2.97652
GFF110	Protein SlyX	-2.97652
GFF152	7-carboxy-7-deazaguanine synthase	-2.97652
GFF198	Biopolymer transport protein ExbD	-2.97652
GFF200	hypothetical protein	-2.97652
GFF791	Glutamine transport system permease protein GlnP	-2.95743
GFF1263	Putative formate dehydrogenase	-2.93259
GFF2685	Solute-binding protein	-2.93129
GFF704	Acetolactate synthase isozyme 2 large subunit	-2.92657
GFF2256	N utilization substance protein B	-2.91344
GFF792	Glutamine-binding periplasmic protein	-2.90952
GFF1895	Cold shock-like protein CspD	-2.89799
GFF920	Cytochrome bd-I ubiquinol oxidase subunit 1	-2.8957
GFF1976	Leucine-, isoleucine-, valine-, threonine-, and alanine-binding protein	-2.88458
GFF2709	Hydroxyacylglutathione hydrolase	-2.88321
GFF2265	NAD(P) transhydrogenase subunit alpha part 1	-2.84824
GFF2984	Catalase	-2.83748
GFF2945	putative D,D-dipeptide-binding periplasmic protein DdpA	-2.78635
GFF93	TRAP-T-associated universal stress protein TeaD	-2.75277
GFF926	Glutamate/aspartate import solute-binding protein	-2.72945
GFF499	Arginine-binding extracellular protein ArtP	-2.68918
GFF1504	hypothetical protein	-2.66694
GFF2050	hypothetical protein	-2.62148
GFF859	2-amino-3-ketobutyrate coenzyme A ligase	-2.61671
GFF2121	High-affinity branched-chain amino acid transport ATP-binding protein LivF	-2.56616
GFF445	HTH-type transcriptional regulator GbpR	-2.56587
GFF861	Glutamate dehydrogenase	-2.56456
GFF2859	Solute-binding protein	-2.56295
GFF1883	Leu/Ile/Val-binding protein	-2.51827
GFF1675	Dihydrolipoyl dehydrogenase	-2.51651
GFF1592	Acetoacetyl-CoA reductase	-2.45698
GFF233	High-affinity branched-chain amino acid transport ATP-binding protein LivF	-2.43513
GFF1580	Acetoacetyl-CoA reductase	-2.41738
GFF2538	Glutathione-binding protein GsiB	-2.41271
GFF1084	GTP 3',8-cyclase	-2.41129
GFF2965	ATP-dependent RNA helicase DbpA	-2.39994
GFF2962	hypothetical protein	-2.39227
GFF2126	4-carboxy-2-hydroxymuconate-6-semialdehyde dehydrogenase	-2.38767
GFF2794	L-cystine-binding protein FliY	-2.38733
GFF1972	sn-glycerol-3-phosphate-binding periplasmic protein UgpB	-2.37484
GFF1967	Lipopolysaccharide export system ATP-binding protein LptB	-2.36212
GFF2514	hypothetical protein	-2.33196
GFF1856	LexA repressor	-2.32125
GFF2231	ATP-dependent zinc metalloprotease FtsH	-2.31721
GFF157	HTH-type transcriptional regulator CdhR	-2.25852
GFF909	Ribosome hibernation promoting factor	-2.25408
GFF683	Putative universal stress protein	-2.25189
GFF858	putative signaling protein	-2.23046
GFF1966	High-affinity branched-chain amino acid transport ATP-binding protein LivF	-2.21901
GFF339	Chromate reductase	-2.21075
GFF2593	hypothetical protein	-2.20909
GFF501	3-methylmercaptopropionyl-CoA dehydrogenase	-2.1929
GFF1014	hypothetical protein	-2.19192
GFF1887	High-affinity branched-chain amino acid transport ATP-binding protein LivF	-2.17169
GFF1526	putative ABC transporter ATP-binding protein YxlF	-2.1605
GFF991	L-talarate/galactarate dehydratase	-2.15978
GFF783	Lactoylglutathione lyase	-2.15487
GFF590	Leu/Ile/Val-binding protein	-2.15042
GFF2127	Protocatechuate 4,5-dioxygenase beta chain	-2.13458
GFF1730	Transcriptional regulatory protein tctD	-2.13368
GFF340	hypothetical protein	-2.13219
GFF1968	hypothetical protein	-2.11522
GFF1046	NADH dehydrogenase-like protein	-2.06083
GFF1609	hypothetical protein	-2.05299
GFF2129	2-pyrone-4,6-dicarbaxylate hydrolase	-2.04246
GFF842	Aryl-alcohol dehydrogenase	-2.02895
GFF1420	putative hydrolase YxeP	-2.01871
GFF1068	Nitrate/nitrite transporter NarK	-2.01521
GFF554	Periplasmic serine endoprotease DegP	-2.00721
GFF838	C4-dicarboxylate-binding periplasmic protein DctP	-1.9973
GFF1070	Respiratory nitrate reductase 1 beta chain	-1.99157
GFF1641	Methylated-DNA--protein-cysteine methyltransferase	-1.98796
GFF1006	1,4-dihydroxy-2-naphthoyl-CoA hydrolase	-1.94746
GFF2885	Long-chain-fatty-acid--CoA ligase	-1.94126
GFF1088	Molybdopterin synthase catalytic subunit	-1.92643
GFF2342	hypothetical protein	-1.92577
GFF2942	3-ketoacyl-CoA thiolase	-1.92543
GFF2566	D-serine dehydratase	-1.9232
GFF1766	Curved DNA-binding protein	-1.91716
GFF1886	Lipopolysaccharide export system ATP-binding protein LptB	-1.90565
GFF469	hypothetical protein	-1.87027
GFF2703	Acetyl-/propionyl-coenzyme A carboxylase alpha chain	-1.86694
GFF2858	3-dehydroquinate dehydratase	-1.85099
GFF1889	Bifunctional protein PutA	-1.84728
GFF2670	Nodulation protein D 2	-1.8361
GFF2345	Anhydro-N-acetylmuramic acid kinase	-1.81897
GFF2189	4-hydroxyphenylpyruvate dioxygenase	-1.8123
GFF2318	putative enoyl-CoA hydratase echA8	-1.7708
GFF2679	C4-dicarboxylate-binding periplasmic protein DctP	-1.74876
GFF1111	hypothetical protein	-1.71218
GFF832	hypothetical protein	-1.70635
GFF2941	putative 3-hydroxyacyl-CoA dehydrogenase	-1.70432
GFF2707	Acyl-CoA dehydrogenase	-1.69755
GFF986	Uronate dehydrogenase	-1.69616
GFF1444	hypothetical protein	-1.69184
GFF2957	Nitronate monooxygenase	-1.68446
GFF2651	Pca regulon regulatory protein	-1.6779
GFF2134	hypothetical protein	-1.66432
GFF1083	TRAP-T-associated universal stress protein TeaD	-1.64335
GFF1446	D-beta-hydroxybutyrate dehydrogenase	-1.62558
GFF1982	Iron uptake protein A1	-1.59845
GFF1702	hypothetical protein	-1.56831
GFF2842	Shikimate dehydrogenase (NADP(+))	-1.56699
GFF2097	Long-chain-fatty-acid--CoA ligase	-1.56349
GFF113	Peptidoglycan deacetylase	-1.5617
GFF2289	Putative L-lactate dehydrogenase operon regulatory protein	-1.55996
GFF1501	Sulfide-quinone reductase	-1.55578
GFF2847	Acetolactate synthase large subunit	-1.55566
GFF95	Ribonuclease	-1.55395
GFF2594	Aconitate hydratase A	-1.53529
GFF2761	Large-conductance mechanosensitive channel	-1.52704
GFF2596	2,5-diketo-D-gluconic acid reductase A	-1.51659
GFF408	Putative short-chain type dehydrogenase/reductase	-1.50494
GFF2264	L-methionine gamma-lyase	-1.50369
GFF2512	HTH-type transcriptional regulator HexR	-1.49153
GFF1593	hypothetical protein	-1.48902
GFF112	allantoicase	-1.48699
GFF2817	hypothetical protein	-1.48376
GFF2288	L-lactate dehydrogenase	-1.48353
GFF3052	hypothetical protein	-1.47838
GFF2351	Alpha-keto acid-binding periplasmic protein TakP	-1.47797
GFF21	Flagellar hook-associated protein 2	-1.47277
GFF1281	ABC transporter arginine-binding protein 1	-1.46965
GFF1130	hypothetical protein	-1.46229
GFF1426	Putative peroxiredoxin bcp	-1.44061
GFF1389	Glycine betaine/proline betaine-binding periplasmic protein	-1.43741
GFF1388	Cyclopropane mycolic acid synthase 1	-1.42957
GFF2618	Acid shock protein	-1.42405
GFF1506	hypothetical protein	-1.39674
GFF182	Tetrathionate sensor histidine kinase TtrS	-1.39063
GFF1598	Alpha-ketoglutaric semialdehyde dehydrogenase	-1.38775
GFF468	CinA-like protein	-1.38627
GFF2732	Bacterioferritin	-1.37984
GFF830	Dihydroorotase	-1.37775
GFF2396	putative lipoprotein YiaD	-1.35372
GFF412	Electron transfer flavoprotein subunit alpha	-1.35308
GFF78	Vitamin B12 transport ATP-binding protein BacA	-1.34799
GFF236	hypothetical protein	-1.34363
GFF3006	4-hydroxythreonine-4-phosphate dehydrogenase 2	-1.34285
GFF2592	Cyclic di-GMP phosphodiesterase Gmr	-1.33537
GFF2866	4-hydroxyphenylpyruvate dioxygenase	-1.32203
GFF255	Phospho-2-dehydro-3-deoxyheptonate aldolase, Phe-sensitive	-1.32136
GFF187	Oxygen-independent coproporphyrinogen III oxidase	-1.31339
GFF222	DNA-binding protein HU-beta	-1.30633
GFF2844	Shikimate dehydrogenase (NADP(+))	-1.30051
GFF358	2-oxoisovalerate dehydrogenase subunit beta	-1.2926
GFF2253	Nicotinamide-nucleotide amidohydrolase PncC	-1.29242
GFF860	L-threonine 3-dehydrogenase	-1.29242
GFF2496	2,3,4,5-tetrahydropyridine-2,6-dicarboxylate N-acetyltransferase	-1.29013
GFF2359	hypothetical protein	-1.28523
GFF2987	Histidine transport system permease protein HisM	-1.27404
GFF388	Bifunctional protein PaaZ	-1.26967
GFF2280	Methyl-accepting chemotaxis protein III	-1.26777
GFF400	HTH-type transcriptional regulator BenM	-1.26305
GFF2963	putative type I restriction enzymeP M protein	-1.26229
GFF495	HTH-type transcriptional activator CmpR	-1.2531
GFF696	3-ketoacyl-CoA thiolase	-1.23069
GFF1237	Alkylmercury lyase	-1.22248
GFF2705	Acetyl-CoA acetyltransferase	-1.22237
GFF2327	Hydroxyacylglutathione hydrolase	-1.22216
GFF761	Glutarate-semialdehyde dehydrogenase DavD	-1.22148
GFF254	putative FAD-linked oxidoreductase	-1.22134
GFF731	Putative amidase AmiD	-1.20675
GFF1436	Glutathione S-transferase YfcF	-1.20632
GFF1069	Respiratory nitrate reductase 1 alpha chain	-1.20507
GFF2883	hypothetical protein	-1.20459
GFF324	hypothetical protein	-1.20328
GFF1224	HTH-type transcriptional regulator ZntR	-1.19156
GFF2964	RNA polymerase-associated protein RapA	-1.19021
GFF2507	Enoyl-CoA-hydratase	-1.18964
GFF854	putative UbiX-like flavin prenyltransferase	-1.1849
GFF2066	hypothetical protein	-1.17601
GFF1529	Putative electron transport protein YccM	-1.17395
GFF1677	Copper-transporting P-type ATPase	-1.17322
GFF1066	Hercynine oxygenase	-1.1726
GFF1623	NADP-dependent 3-hydroxy acid dehydrogenase YdfG	-1.17056
GFF42	Flagellar hook-associated protein 3	-1.16613
GFF2090	Adenine permease AdeP	-1.16597
GFF1074	Putative peptidyl-prolyl cis-trans isomerase Cbf2	-1.15929
GFF2989	Histidine-binding periplasmic protein	-1.15901
GFF1528	Nitrous-oxide reductase	-1.15745
GFF2493	hypothetical protein	-1.15165
GFF1703	Inosine-5'-monophosphate dehydrogenase	-1.14263
GFF1977	DNA protection during starvation protein 2	-1.13798
GFF261	Cbb3-type cytochrome c oxidase subunit CcoP	-1.13482
GFF1202	hypothetical protein	-1.12955
GFF1891	Paraquat-inducible protein B	-1.12205
GFF1193	Threonylcarbamoyl-AMP synthase	-1.12198
GFF1189	hypothetical protein	-1.11678
GFF1624	hypothetical protein	-1.11201
GFF296	3-methylmercaptopropionyl-CoA dehydrogenase	-1.10773
GFF2338	Riboflavin synthase	-1.10597
GFF2207	hypothetical protein	-1.10002
GFF1368	putative succinyl-CoA:3-ketoacid coenzyme A transferase subunit B	-1.09824
GFF411	Electron transfer flavoprotein subunit beta	-1.09581
GFF1523	FAD:protein FMN transferase	-1.09454
GFF1978	Hydrogen peroxide-inducible genes activator	-1.09378
GFF2179	Quinone oxidoreductase 1	-1.09117
GFF1037	NAD(P)H dehydrogenase (quinone)	-1.07463
GFF2423	GDP-mannose 4,6-dehydratase	-1.06738
GFF579	Endonuclease III	-1.05777
GFF43	Flagellar hook-associated protein 1	-1.05769
GFF2710	Cystathionine beta-lyase	-1.05686
GFF927	putative glutamine ABC transporter permease protein GlnM	-1.04165
GFF2191	Peptide methionine sulfoxide reductase MsrA 2	-1.0354
GFF253	putative FAD-linked oxidoreductase	-1.03399
GFF1964	Glycerate dehydrogenase	-1.03134
GFF2281	hypothetical protein	-1.03067
GFF1005	Alkanal monooxygenase alpha chain	-1.02555
GFF238	Glyoxylate/hydroxypyruvate reductase A	-1.01854
GFF229	Leucine-, isoleucine-, valine-, threonine-, and alanine-binding protein	-1.01827
GFF1918	hypothetical protein	-1.01509
GFF49	Flagellar hook protein FlgE	-1.00911
GFF260	Putative electron transport protein YccM	-1.00697
GFF1789	Phosphoenolpyruvate-protein phosphotransferase	-1.00695

### Sheet: Table S7-Denitrifying sig UP
Table S7 - Proteins significantly (adjusted p-value < 0.05) increased in abundance under denitirfying growth conditions
Protein.Names	Protein.Description	log2_Fold_change_A/B
GFF2562	Cytochrome c-555	8.11081
GFF2035	hypothetical protein	6.04098
GFF2781	hypothetical protein	5.82561
GFF2656	hypothetical protein	5.34441
GFF1042	24 kDa outer membrane protein	5.03669
GFF2392	D-amino acid dehydrogenase	4.79571
GFF102	Ferric enterobactin receptor	4.62973
GFF2564	Dimethyl sulfoxide/trimethylamine N-oxide reductase	4.36848
GFF660	Lipopolysaccharide export system ATP-binding protein LptB	4.30495
GFF2561	Copper-containing nitrite reductase	3.8724
GFF658	Succinyl-CoA--L-malate CoA-transferase beta subunit	3.31463
GFF664	Glutarate-semialdehyde dehydrogenase DavD	3.18334
GFF1399	2-hydroxy-3-oxopropionate reductase	3.1208
GFF657	Hydroxymethylglutaryl-CoA lyase YngG	3.042
GFF663	Alcohol dehydrogenase [acceptor]	3.00432
GFF103	hypothetical protein	2.9631
GFF2637	Nitrate transporter	2.64496
GFF767	hypothetical protein	2.18884
GFF183	Alcohol dehydrogenase cytochrome c subunit	2.11093
GFF2015	hypothetical protein	1.97932
GFF274	NADPH-dependent 7-cyano-7-deazaguanine reductase	1.86054
GFF2437	putative S-adenosylmethionine-dependent methyltransferase/MSMEI 2290	1.5985
GFF2283	2-octaprenylphenol hydroxylase	1.56252
GFF2620	putative cadmium-transporting ATPase	1.52239
GFF1785	hypothetical protein	1.4782
GFF371	Catabolite control protein A	1.47304
GFF2204	Outer membrane protein P6	1.4312
GFF662	Leu/Ile/Val-binding protein	1.34436
GFF2470	Cyanophycin synthetase	1.30164
GFF1841	Methyl-accepting chemotaxis protein I	1.29729
GFF184	Thiosulfate dehydrogenase	1.17578
GFF1594	34 kDa membrane antigen	1.17517
GFF1301	Putative mycofactocin system creatinine amidohydrolase family protein MftE	1.11062
GFF1987	3-hydroxylaminophenol mutase	1.10078
GFF850	Glutamyl-tRNA reductase	1.09445
GFF715	Methyl-accepting chemotaxis protein III	1.01823
GFF766	Cytochrome c-552	1.00577
GFF2937	Ferredoxin-dependent glutamate synthase 1	1.00574

### Sheet: Table S8-Denitrifying sig DOWN
Table S8 - Proteins significantly (adjusted p-value < 0.05) decreased in abundance under denitirfying growth conditions
Protein.Names	Protein.Description	log2_Fold_change_A/B
GFF2128	Protocatechuate 4,5-dioxygenase alpha chain	-7.98602
GFF868	Methionine import ATP-binding protein MetN 2	-6.95551
GFF2841	Inosose isomerase	-6.50528
GFF152	7-carboxy-7-deazaguanine synthase	-6.44934
GFF1816	hypothetical protein	-6.00019
GFF1511	Solute-binding protein	-5.87223
GFF944	hypothetical protein	-5.67624
GFF946	hypothetical protein	-5.58791
GFF1843	C4-dicarboxylate TRAP transporter small permease protein DctQ	-5.10201
GFF2646	L-cystine-binding protein FliY	-5.02018
GFF838	C4-dicarboxylate-binding periplasmic protein DctP	-4.78214
GFF1448	HTH-type transcriptional repressor RspR	-4.69374
GFF143	4-hydroxy-tetrahydrodipicolinate synthase	-4.65431
GFF1561	Spermidine/putrescine-binding periplasmic protein	-4.64876
GFF943	hypothetical protein	-4.29465
GFF150	Anaerobic ribonucleoside-triphosphate reductase	-4.25599
GFF2125	Leu/Ile/Val-binding protein	-4.23068
GFF1959	Modulator of FtsH protease HflK	-4.11098
GFF1818	Sulfate/thiosulfate import ATP-binding protein CysA	-4.09307
GFF455	Solute-binding protein	-4.08452
GFF1948	Leucine-, isoleucine-, valine-, threonine-, and alanine-binding protein	-3.52163
GFF945	hypothetical protein	-3.47862
GFF2843	4-sulfomuconolactone hydrolase	-3.46439
GFF2847	Acetolactate synthase large subunit	-3.34882
GFF2547	Soluble lytic murein transglycosylase	-3.29178
GFF2127	Protocatechuate 4,5-dioxygenase beta chain	-3.16467
GFF1391	Glycine betaine/proline betaine transport system ATP-binding protein ProV	-3.14386
GFF1637	Acyl-CoA dehydrogenase	-3.11925
GFF580	Daunorubicin/doxorubicin resistance ATP-binding protein DrrA	-3.07296
GFF2684	Aldehyde dehydrogenase PuuC	-3.02305
GFF499	Arginine-binding extracellular protein ArtP	-2.99901
GFF1274	CRISPR-associated protein Csy2	-2.96814
GFF2795	Acryloyl-CoA reductase (NADH)	-2.90349
GFF2864	Putative aldehyde dehydrogenase AldA	-2.88696
GFF581	High-affinity branched-chain amino acid transport ATP-binding protein LivF	-2.8822
GFF521	Protein YceI	-2.86736
GFF125	sn-glycerol-3-phosphate-binding periplasmic protein UgpB	-2.85408
GFF2267	NAD(P) transhydrogenase subunit beta	-2.80957
GFF2130	4-hydroxy-4-methyl-2-oxoglutarate aldolase/4-carboxy-4-hydroxy-2-oxoadipate aldolase	-2.73229
GFF1505	hypothetical protein	-2.69195
GFF2685	Solute-binding protein	-2.67923
GFF1269	CRISPR-associated endonuclease Cas1	-2.66586
GFF406	hypothetical protein	-2.59603
GFF2265	NAD(P) transhydrogenase subunit alpha part 1	-2.59483
GFF847	hypothetical protein	-2.57618
GFF1842	C4-dicarboxylate-binding periplasmic protein DctP	-2.55378
GFF614	L-cystine-binding protein FliY	-2.44763
GFF2746	hypothetical protein	-2.43281
GFF1410	Putative quercetin 2,3-dioxygenase	-2.38969
GFF46	Flagellar L-ring protein	-2.36333
GFF41	Methyl-accepting chemotaxis protein II	-2.36314
GFF947	hypothetical protein	-2.30505
GFF1276	CRISPR-associated endonuclease Cas6f/Csy4	-2.24548
GFF2289	Putative L-lactate dehydrogenase operon regulatory protein	-2.23965
GFF1949	3-hydroxybenzoate 4-monooxygenase	-2.22692
GFF1970	Leucine-, isoleucine-, valine-, threonine-, and alanine-binding protein	-2.13184
GFF2844	Shikimate dehydrogenase (NADP(+))	-2.0984
GFF582	hypothetical protein	-2.09201
GFF1600	Ribonucleoside-diphosphate reductase 1 subunit beta	-2.03706
GFF1389	Glycine betaine/proline betaine-binding periplasmic protein	-2.0316
GFF2339	Riboflavin biosynthesis protein RibD	-1.94452
GFF613	Glutamine transport ATP-binding protein GlnQ	-1.91777
GFF936	hypothetical protein	-1.8406
GFF340	hypothetical protein	-1.81463
GFF1275	CRISPR-associated protein Csy3	-1.80661
GFF2231	ATP-dependent zinc metalloprotease FtsH	-1.73134
GFF1982	Iron uptake protein A1	-1.69784
GFF1592	Acetoacetyl-CoA reductase	-1.6394
GFF2679	C4-dicarboxylate-binding periplasmic protein DctP	-1.63675
GFF590	Leu/Ile/Val-binding protein	-1.63058
GFF2962	hypothetical protein	-1.6105
GFF1599	Ribonucleoside-diphosphate reductase 1 subunit alpha	-1.5868
GFF646	tRNA dimethylallyltransferase	-1.56437
GFF926	Glutamate/aspartate import solute-binding protein	-1.54477
GFF2134	hypothetical protein	-1.54406
GFF2551	ATP-dependent RNA helicase RhlE	-1.53552
GFF2709	Hydroxyacylglutathione hydrolase	-1.5072
GFF2825	Methionine aminotransferase	-1.47412
GFF2794	L-cystine-binding protein FliY	-1.47411
GFF1411	NAD(P)H-dependent FMN reductase	-1.45444
GFF1747	Flagellin	-1.41728
GFF1598	Alpha-ketoglutaric semialdehyde dehydrogenase	-1.40758
GFF949	Vitamin B12 transporter BtuB	-1.39616
GFF1972	sn-glycerol-3-phosphate-binding periplasmic protein UgpB	-1.3874
GFF2566	D-serine dehydratase	-1.38206
GFF542	Methylmalonate-semialdehyde dehydrogenase [acylating]	-1.35432
GFF408	Putative short-chain type dehydrogenase/reductase	-1.34755
GFF1889	Bifunctional protein PutA	-1.34117
GFF2945	putative D,D-dipeptide-binding periplasmic protein DdpA	-1.32677
GFF1281	ABC transporter arginine-binding protein 1	-1.30886
GFF2264	L-methionine gamma-lyase	-1.28335
GFF1976	Leucine-, isoleucine-, valine-, threonine-, and alanine-binding protein	-1.28251
GFF1232	hypothetical protein	-1.23147
GFF2342	hypothetical protein	-1.19976
GFF1256	Siroheme synthase	-1.19192
GFF2538	Glutathione-binding protein GsiB	-1.18896
GFF1005	Alkanal monooxygenase alpha chain	-1.18473
GFF1273	CRISPR-associated protein Csy1	-1.18169
GFF2496	2,3,4,5-tetrahydropyridine-2,6-dicarboxylate N-acetyltransferase	-1.1716
GFF1883	Leu/Ile/Val-binding protein	-1.17107
GFF1905	putative oxidoreductase	-1.16868
GFF1835	Translation initiation factor IF-1	-1.16691
GFF2409	4,5-DOPA dioxygenase extradiol	-1.16191
GFF1270	CRISPR-associated nuclease/helicase Cas3 subtype I-F/YPEST	-1.15976
GFF2596	2,5-diketo-D-gluconic acid reductase A	-1.15749
GFF238	Glyoxylate/hydroxypyruvate reductase A	-1.14825
GFF295	Alkyl hydroperoxide reductase subunit C	-1.10524
GFF468	CinA-like protein	-1.09966
GFF299	Histone deacetylase-like amidohydrolase	-1.07963
GFF2594	Aconitate hydratase A	-1.07613
GFF1967	Lipopolysaccharide export system ATP-binding protein LptB	-1.07165
GFF2859	Solute-binding protein	-1.06874
GFF1904	Adenylate kinase	-1.04702
GFF2338	Riboflavin synthase	-1.03501
GFF1150	Phosphate-binding protein PstS	-1.03388
GFF927	putative glutamine ABC transporter permease protein GlnM	-1.03289
GFF1675	Dihydrolipoyl dehydrogenase	-1.02033
GFF2351	Alpha-keto acid-binding periplasmic protein TakP	-1.01251
GFF1964	Glycerate dehydrogenase	-1.0087
GFF1696	Beta-barrel assembly-enhancing protease	-1.0052
